# The *Streptomyces* volatile 3-octanone alters auxin/cytokinin and growth in *Arabidopsis thaliana* via the gene family *KISS ME DEADLY*

**DOI:** 10.1101/2020.02.15.949685

**Authors:** Bradley R. Dotson, Vasiliki Verschut, Klas Flärdh, Paul G. Becher, Allan G. Rasmusson

**Affiliations:** Lund University Department of Biology, Molecular Plant Biology Group, Lund Sweden; Swedish University of Agricultural Sciences, Department of Plant Protection Biology, Alnarp Sweden; Lund University, Department of Biology, Microbiology Group, Lund Sweden

**Keywords:** Bacterial Volatiles, 3-octanone, Plant Growth, *KISS ME DEADLY*, Auxin/Cytokinin homeostasis, *Arabidopsis thaliana*, *Streptomyces coelicolor*, *Streptomyces venezuelae*

## Abstract

Plants enhance their growth in the presence of particular soil bacteria due to volatile compounds affecting the homeostasis of plant growth hormones. However, the mechanisms of volatile compound signaling and plant perception has been unclear. This study identifies the bioactive volatile 3-octanone as a plant growth stimulating volatile, constitutively emitted by the soil bacterium *Streptomyces coelicolor* grown on a rich medium. When 3-octanone is applied to developing *Arabidopsis thaliana* seedlings, a family-wide induction of the Kelch-repeat F-box genes known as *KISS ME DEADLY* (*KMD*) subsequently alters auxin/cytokinin homeostasis to promote the growth of lateral roots and inhibit the primary root. Loss of function of the *KMD* family or other alterations of auxin/cytokinin homeostasis suppresses the volatile-induced growth response. This reveals a function of *KMD*s in the pathway of microbial volatile perception and plant growth responses.

**Significance Statement:** Volatiles from soil microbes are profound stimulators of plant growth. This work identifies for the first time a plant hormone signaling regulator, the gene family *KISS ME DEADLY* (*KMD*), to be an early essential step in plant growth promotion by a soil bacterial volatile, 3-octanone. The *KMD*-regulated gene network alters the tissue sensitivity balance for the growth hormones auxin and cytokinin, modifying root growth rate and architecture. Previously, the Kelch repeat F-box gene family of *KMD*s have been shown to be important down-regulators of both positive cytokinin signaling and phenylpropanoid biosynthesis, but upstream cues were unknown. This report places the *KMD* family regulation of plant growth and defense into its biotic context.
