## Supplementary material for "The *Streptomyces* volatile 3-octanone alters auxin/cytokinin and growth in *Arabidopsis thaliana* via the gene family *KISS ME DEADLY*": Dataset 2

### Sheet: Dataset 2
Dataset 2 | Gene ontology analysis summary. Genes are listed according to their inclusion in the GO-bins found significantly associated
with the volatile response by Gorilla (Eden et. al. 2009) and Genevestigator (Hruz et. al. 2008). GO annotation by Amigo (Carbon et. al. 2008).
References:
T. Hruz, O. Laule, G. Szabo, F. Wessendorp, S. Bleuler, L. Oertle, P. Widmayer, W. Gruissem, P. Zimmermann, Genevestigator v3: a reference expression database for the meta-analysis of transcriptomes. Adv. Bioinformatics 2008, 420747 (2008).
E. Eden, R. Navon, I. Steinfeld, D. Lipson, Z. Yakhini, GOrilla: a tool for discovery and visualization of enriched GO terms in ranked gene lists. BMC Bioinformatics 10, 48 (2009).
S. Carbon, A. Ireland, C. J. Mungall, S. Shu, B. Marshall, S. Lewis, the A. AmiGO Hub, the W. P. W. Web Presence Working Group, AmiGO: online access to ontology and annotation data. Bioinformatics 25, 288–9 (2009).
Supplemental Table 3 Gene Ontolology Summary		Genevestigator Gene Enrichment analysis (Amigo annotation)			GOrilla (Process) Gene Ontrology analysis (Amigo annotation)
Gene number	Description (Tair10)	GO:0080037	GO:0008150	GO:0050896	GO:2000762	GO:0071555
AT1G80440	Galactose oxidase/kelch repeat superfamily protein (KISS ME DEADLY 1)	X	X	X	X
AT1G15670	Galactose oxidase/kelch repeat superfamily protein (KISS ME DEADLY 2)	X	X	X	X
AT3G59940	Galactose oxidase/kelch repeat superfamily protein (KISS ME DEADLY 4)	X	X	X	X
AT2G44130	Galactose oxidase/kelch repeat superfamily protein (KISS ME DEADLY 3)				X
AT3G42180	Exostosin family protein;					X
AT5G03795	Exostosin family protein;					X
AT2G27500	Glycosyl hydrolase superfamily protein;					X
AT2G15880	Leucine-rich repeat (LRR) family protein;					X
AT3G22800	Leucine-rich repeat (LRR) family protein;					X
AT1G05650	Pectin lyase-like superfamily protein;					X
AT1G05660	Pectin lyase-like superfamily protein;					X
AT1G56710	Pectin lyase-like superfamily protein;					X
AT1G70500	Pectin lyase-like superfamily protein;					X
AT2G43870	Pectin lyase-like superfamily protein;					X
AT2G43880	Pectin lyase-like superfamily protein;		X			X
AT5G14650	Pectin lyase-like superfamily protein;		X			X
AT2G41480	Peroxidase superfamily protein;					X
AT5G15180	Peroxidase superfamily protein;					X
AT1G23200	Plant invertase/pectin methylesterase inhibitor superfamily;					X
AT5G04970	Plant invertase/pectin methylesterase inhibitor superfamily;					X
AT1G26250	Proline-rich extensin-like family protein;					X
AT5G06200	Uncharacterised protein family (UPF0497);					X
AT5G15290	Uncharacterised protein family (UPF0497);					X
AT3G20830	AGC (cAMP-dependent, cGMP-dependent and protein kinase C) kinase family protein;		X	X
AT3G15450	Aluminium induced protein with YGL and LRDR motifs;		X	X
AT4G27450	Aluminium induced protein with YGL and LRDR motifs;		X	X
AT1G51470	beta glucosidase 35;Encodes a myrosinase.		X	X
AT5G24270	Calcium-binding EF-hand family protein;encodes a calcium sensor that is essential for K+ nutrition, K+/Na+ selectivity, and salt tolerance. The protein is similar to calcineurin B. Lines carrying recessive mutations are hypersensitive to Na+ and Li+ stresses and is unable to grow in low K+. The growth defect is rescued by extracellular calcium.		X	X
AT1G61840	Cysteine/Histidine-rich C1 domain family protein;		X	X
AT2G02680	Cysteine/Histidine-rich C1 domain family protein;		X	X
AT2G44380	Cysteine/Histidine-rich C1 domain family protein;		X	X
AT5G43040	Cysteine/Histidine-rich C1 domain family protein;		X	X
AT4G39950	cytochrome P450, family 79, subfamily B, polypeptide 2;Belongs to cytochrome P450 and is involved in tryptophan metabolism. Converts Trp to indo-3-acetaldoxime (IAOx), a precursor to IAA and indole glucosinolates.		X	X
AT2G01900	DNAse I-like superfamily protein;		X	X
AT5G02020	;Encodes a protein involved in salt tolerance, names SIS (Salt Induced Serine rich).		X	X
AT1G01580	ferric reduction oxidase 2;Encodes the low-iron-inducible ferric chelate reductase responsible for reduction of iron at the root surface. It is likely to be the major Fe(III) chelate reductase in Arabidopsis iron metabolism. Coordinately regulated with IRT1, the major transporter responsible for high-affinity iron uptake from the soil, at both transcriptional and posttranscriptional levels. Stead…		X	X
AT1G53680	glutathione S-transferase TAU 28;Encodes glutathione transferase belonging to the tau class of GSTs. Naming convention according to Wagner et al. (2002).		X	X
AT5G47590	Heat shock protein HSP20/alpha crystallin family;		X	X
AT3G51910	heat shock transcription factor A7A;member of Heat Stress Transcription Factor (Hsf) family		X	X
AT3G45060	high affinity nitrate transporter 2.6;member of High affinity nitrate transporter family		X	X
AT3G29670	HXXXD-type acyl-transferase family protein;		X	X
AT1G36060	Integrase-type DNA-binding superfamily protein;encodes a member of the DREB subfamily A-6 of ERF/AP2 transcription factor family. The protein contains one AP2 domain. There are 8 members in this subfamily including RAP2.4.		X	X
AT1G51190	Integrase-type DNA-binding superfamily protein;Encodes a member of the AINTEGUMENTA-like (AIL) subclass of the AP2/EREBP family of transcription factors and is essential for quiescent center (QC) specification and stem cell activity. It is a key effector for establishment of the stem cell niche during embryonic pattern formation. It is transcribed in response to auxin accumulation and is dependen…		X	X
AT1G18870	isochorismate synthase 2;Encodes a protein with isochorismate synthase activity involved in phylloquinone biosynthesis. Mutant studies of this gene's function suggest that its function is redundant with that of ICS1 (AT1G7410).		X	X
AT1G64210	Leucine-rich repeat protein kinase family protein;		X	X
AT1G57560	myb domain protein 50;Member of the R2R3 factor gene family.		X	X
AT1G79180	myb domain protein 63;Member of the R2R3 factor gene family.		X	X
AT1G71030	MYB-like 2;Encodes a putative myb family transcription factor. In contrast to most other myb-like proteins its myb domain consists of a single repeat. A proline-rich region potentially involved in transactivation is found in the C-terminal part of the protein. Its transcript accumulates mainly in leaves.		X	X
AT1G34180	NAC domain containing protein 16;		X	X
AT1G05260	Peroxidase superfamily protein;Encodes a cold-inducible cationic peroxidase that is involved in the stress response. In response to low temperature, RCI3 transcripts accumulate in the aerial part and in roots of etiolated seedlings but only in roots of light-grown seedlings.		X	X
AT5G64100	Peroxidase superfamily protein;		X	X
AT3G61060	phloem protein 2-A13;		X	X
AT2G31865	poly(ADP-ribose) glycohydrolase 2;		X	X
AT1G14960	Polyketide cyclase/dehydrase and lipid transport superfamily protein;		X	X
AT1G72540	Protein kinase superfamily protein;		X	X
AT2G41970	Protein kinase superfamily protein;		X	X
AT3G07070	Protein kinase superfamily protein;		X	X
AT4G06746	related to AP2 9;encodes a member of the DREB subfamily A-5 of ERF/AP2 transcription factor family (RAP2.9). The protein contains one AP2 domain. There are 16 members in this subfamily including RAP2.1 and RAP2.10.		X	X
AT3G58350	RESTRICTED TEV MOVEMENT 3;Encodes RTM3 (Restricted Tobacco etch potyvirus Movement), a protein belonging to a protein family of 29 members which has a meprin and TRAF homology (MATH) domain in its N-terminal region and a coiled-coil (CC) domain at its C-terminal end. There are at least three RTMs in Arabidopsis. RTM proteins might form a multiprotein complex in the resistance mechanism to block t…		X	X
AT5G02750	RING/U-box superfamily protein;		X	X
AT1G27740	root hair defective 6-like 4;Basic helix-loop-helix (bHLH) transcription factor that is sufficient to promote postmitotic cell growth in root-hair cells. RSL4 is a direct transcriptional target of RHD6		X	X
AT3G05727	S locus-related glycoprotein 1 (SLR1) binding pollen coat protein family;Encodes a defensin-like (DEFL) family protein.		X	X
AT3G12955	SAUR-like auxin-responsive protein family ;		X	X
AT3G57520	seed imbibition 2;		X	X
AT2G39200	Seven transmembrane MLO family protein;A member of a large family of seven-transmembrane domain proteins specific to plants, homologs of the barley mildew resistance locus o (MLO) protein. The Arabidopsis genome contains 15 genes encoding MLO proteins, with localization in plasma membrane. Phylogenetic analysis revealed four clades of closely-related AtMLO genes. ATMLO6 belongs to the clade IV, w…		X	X
AT3G01290	SPFH/Band 7/PHB domain-containing membrane-associated protein family;		X	X
AT5G15960	stress-responsive protein (KIN1) / stress-induced protein (KIN1);cold and ABA inducible protein kin1, possibly functions as an anti-freeze protein. Transcript level of this gene is induced by cold, ABA, dehydration and osmoticum (mannitol). However, protein activity of GUS fused to the promoter of this gene is inhibited by cold treatment, suggesting an inhibition of the protein by increased trans…		X	X
AT1G78000	sulfate transporter 1;2;Encodes a sulfate transporter that can restore sulfate uptake capacity of a yeast mutant lacking sulfate transporter genes.		X	X
AT1G61740	Sulfite exporter TauE/SafE family protein;		X	X
AT4G33070	Thiamine pyrophosphate dependent pyruvate decarboxylase family protein;		X	X
AT5G18130	;		X	X
AT3G11340	UDP-Glycosyltransferase superfamily protein;		X	X
AT5G46780	VQ motif-containing protein;		X	X
AT1G06980	;		X
AT1G18750	AGAMOUS-like 65;Encodes a member of the MIKC (MADS box, Keratin binding domain, and C terminal domain containing )family of transcriptional regulators. AGL65 is expressed in pollen.It forms heterodimers with other MICK family members (AGL104). Involved in late stages of pollen development and pollen tube growth.		X
AT2G38400	alanine:glyoxylate aminotransferase 3;alanine:glyoxylate aminotransferase 2 homolog (AGT3) mRNA,		X
AT1G30370	alpha/beta-Hydrolases superfamily protein;		X
AT1G23940	ARM repeat superfamily protein;		X
AT5G51780	basic helix-loop-helix (bHLH) DNA-binding superfamily protein;		X
AT1G49130	B-box type zinc finger protein with CCT domain;		X
AT5G18670	beta-amylase 3;putative beta-amylase BMY3 (BMY3)		X
AT5G42370	Calcineurin-like metallo-phosphoesterase superfamily protein;		X
AT2G41730	;		X
AT4G16146	cAMP-regulated phosphoprotein 19-related protein;		X
AT4G19590	Chaperone DnaJ-domain superfamily protein;		X
AT2G34610	;		X
AT1G01340	cyclic nucleotide gated channel 10;member of Cyclic nucleotide gated channel family		X
AT1G01940	Cyclophilin-like peptidyl-prolyl cis-trans isomerase family protein;		X
AT2G28460	Cysteine/Histidine-rich C1 domain family protein;		X
AT3G11370	Cysteine/Histidine-rich C1 domain family protein;		X
AT3G13760	Cysteine/Histidine-rich C1 domain family protein;		X
AT1G55940	cytochrome P450, family 708, subfamily A, polypeptide 1;member of CYP708A		X
AT1G69570	Dof-type zinc finger DNA-binding family protein;		X
AT5G19120	Eukaryotic aspartyl protease family protein;		X
AT4G01630	expansin A17;member of Alpha-Expansin Gene Family. Naming convention from the Expansin Working Group (Kende et al, 2004. Plant Mol Bio)		X
AT1G12560	expansin A7;Member of Alpha-Expansin Gene Family. Naming convention from the Expansin Working Group (Kende et al, 2004. Plant Mol Bio). Containing a conserved root hair-specific cis-element RHE. Expressed specifically in root hair cell.		X
AT5G23990	ferric reduction oxidase 5;Encodes a ferric chelate reductase that is expressed at low levels in roots,shoots and flowers, but not cotyledons.		X
AT1G12130	Flavin-binding monooxygenase family protein;		X
AT4G11780	;		X
AT4G22590	Haloacid dehalogenase-like hydrolase (HAD) superfamily protein;		X
AT5G45690	Protein of unknown function (DUF1264);		X
AT5G52170	homeodomain GLABROUS 7;Encodes a homeobox-leucine zipper family protein belonging to the HD-ZIP IV family.		X
AT1G10820	Protein of unknown function (DUF3755);		X
AT2G17442	;		X
AT2G38823	;		X
AT2G41780	;		X
AT3G44716	;		X
AT3G52520	;		X
AT4G38060	;		X
AT5G54585	;		X
AT2G41810	Protein of unknown function, DUF642;		X
AT1G23390	Kelch repeat-containing F-box family protein;		X
AT5G05390	laccase 12;putative laccase, a member of laccase family of genes (17 members in Arabidopsis).		X
AT3G02550	LOB domain-containing protein 41;		X
AT5G18840	Major facilitator superfamily protein;		X
AT1G79320	metacaspase 6;		X
AT3G59650	mitochondrial ribosomal protein L51/S25/CI-B8 family protein;		X
AT2G19800	myo-inositol oxygenase 2;Encodes a myo-inositol oxygenase family gene.		X
AT3G04070	NAC domain containing protein 47;		X
AT1G75290	NAD(P)-binding Rossmann-fold superfamily protein;encodes a protein whose sequence is similar to an isoflavone reductase		X
AT4G25010	Nodulin MtN3 family protein;		X
AT5G44820	Nucleotide-diphospho-sugar transferase family protein;		X
AT2G48080	oxidoreductase, 2OG-Fe(II) oxygenase family protein;		X
AT3G11460	Pentatricopeptide repeat (PPR) superfamily protein;		X
AT1G10560	plant U-box 18;Encodes a protein containing a UND, a U-box, and an ARM domain. This protein has E3 ubiquitin ligase activity based on in vitro assays.		X
AT3G09925	Pollen Ole e 1 allergen and extensin family protein;		X
AT1G23450	Tetratricopeptide repeat (TPR)-like superfamily protein;pentatricopeptide (PPR) repeat-containing protein		X
AT3G62430	Protein with RNI-like/FBD-like domains;		X
AT5G20250	Raffinose synthase family protein;encodes a member of glycosyl hydrolase family 36. Expression is induced within 3 hours of dark treatment, in senescing leaves and treatment with exogenous photosynthesis inhibitor. Induction of gene expression was suppressed in excised leaves supplied with sugar. The authors suggest that the gene's expression pattern is responding to the level of sugar in the cel…		X
AT3G18773	RING/U-box superfamily protein;		X
AT5G18810	SC35-like splicing factor 28;encodes an SC35-like splicing factor of 28 kD localized to the nuclear specks.		X
AT1G33475	SNARE-like superfamily protein;		X
AT2G36630	Sulfite exporter TauE/SafE family protein;		X
AT1G65370	TRAF-like family protein;		X
AT2G23755	;		X
AT5G40960	Protein of unknown function (DUF 3339);		X
AT3G17950	;		X
AT2G18700	trehalose phosphatase/synthase 11;Encodes an enzyme putatively involved in trehalose biosynthesis. The protein has a trehalose synthase (TPS)-like domain that may or may not be active as well as a trehalose phosphatase (TPP)-like domain.		X
AT5G22310	;		X
AT1G50580	UDP-Glycosyltransferase superfamily protein;		X
AT1G64920	UDP-Glycosyltransferase superfamily protein;		X
AT3G50810	Uncharacterised protein family (UPF0497);		X
AT4G30280	xyloglucan endotransglucosylase/hydrolase 18;Encodes a xyloglucan endotransglucosylase/hydrolase with only only the endotransglucosylase (XET; EC 2.4.1.207) activity towards xyloglucan and non-detectable endohydrolytic (XEH; EC 3.2.1.151) activity. Expressed in the mature or basal regions of both the main and lateral roots, but not in the tip of these roots where cell division occurs.		X
AT2G25900	Zinc finger C-x8-C-x5-C-x3-H type family protein;putative Cys3His zinc finger protein (ATCTH) mRNA, complete		X
AT1G10970	zinc transporter 4 precursor;A member of Zrt- and Irt-related protein (ZIP) family. transcript is induced in response to zinc deficiency in the root and shoot. Expression is regulated by copper, but response to copper deficiency is detected only after three weeks of deficiency.		X
