## Supplementary material for "The *Streptomyces* volatile 3-octanone alters auxin/cytokinin and growth in *Arabidopsis thaliana* via the gene family *KISS ME DEADLY*": Dataset 3

### Sheet: Dataset 3
Dataset 3 | Statistical summary. Statistics are summarized for each experiment,including denotation of genotypes, experimental conditions, replication, degrees of freedom, number of samples, p-values from Student’s two tailed t-tests and associated FDR. Bold text indicates a p-value being significant for an FDR q-value = 0.05.
Fig 1c	Arabidopsis genotype	cm² of media & Streptomyces	time	degrees of freedom	n (biological repeat pools)	technical repeats (10 seedling shoots)
shoot weight (mg/seedling)	Col-0	Control	6 days	n.a.	4	1
R² = 0.6443	Col-0	2 cm² S.c. M145	6 days	3	4	1
	Col-0	5 cm² S.c. M145	6 days	3	4	1
	Col-0	10 cm² S.c. M145	6 days	3	4	1
Fig 1c	Arabidopsis genotype	cm² of media & Streptomyces	time	degrees of freedom	n (biological repeat pools)	technical repeats (10 seedling roots)
root weight (mg/seedling)	Col-0	Control	6 days	n.a.	4	1
R² = 0.5625	Col-0	2 cm² S.c. M145	6 days	3	4	1
	Col-0	5 cm² S.c. M145	6 days	3	4	1
	Col-0	10 cm² S.c. M145	6 days	3	4	1
Fig 1d	Arabidopsis genotype	cm² of media & Streptomyces	time	degrees of freedom	n (biological repeat pools)	technical repeats (LRG of the 3 largest LR per seedling)	p value	FDR (i/m)*Q value
LRG; LRG (cm) day-1 LR-1	Col-0	Control	48 h	n.a.	3	21	n.a.	n.a.
q = 0.05	Col-0	2 cm² S.c. M145	48 h	2	3	8	0.166342	0.05
	Col-0	5 cm² S.c. M145	48 h	2	3	8	0.00371416	0.0142857
	Col-0	10 cm² S.c. M145	48 h	2	3	17	0.000903265	0.00714286
	Col-0	10 cm² S.c. bldA	48 h	2	3	4	0.0237823	0.0357143
	Col-0	10 cm² S.c. bldM	48 h	2	3	7	0.00446445	0.0214286
	Col-0	10 cm² S.c. geoA mibAB	48 h	2	3	8	0.00463127	0.0285714
	Col-0	10 cm² S.v.	48 h	2	3	16	0.138857	0.0428571
Fig 1e	Arabidopsis genotype	cm² of media & Streptomyces	time	degrees of freedom	n (biological repeat pools)	technical repeats (PRG per seedling)	p value	FDR (i/m)*Q value
PRG; PRG (cm) day-1 PR-1	Col-0	Control	48 h	n.a.	3	29	n.a.	n.a.
q = 0.05	Col-0	2 cm² S.c. M145	48 h	2	3	6	0.0426215	0.05
	Col-0	5 cm² S.c. M145	48 h	2	3	4	0.00957843	0.0357143
	Col-0	10 cm² S.c. M145	48 h	2	3	9	0.000641719	0.00714286
	Col-0	10 cm² S.c. bldA	48 h	2	3	4	0.00087212	0.0214286
	Col-0	10 cm² S.c. bldM	48 h	2	3	6	0.000810089	0.0142857
	Col-0	10 cm² S.c. geoA mibAB	48 h	2	3	10	0.000983594	0.0285714
	Col-0	10 cm² S.v.	48 h	2	3	14	0.0106805	0.0428571
Fig 1f	Arabidopsis genotype	cm² of media & Streptomyces	time	degrees of freedom	n (biological repeat pools)	technical repeats (Log2 PRG/LRG per seedling)	p value	FDR (i/m)*Q value
Log2 (PRG/LRG)	Col-0	Control	48 h	n.a.	3	21	n.a.	n.a.
q = 0.05	Col-0	2 cm² S.c. M145	48 h	2	3	6	0.000267735	0.00714286
	Col-0	5 cm² S.c. M145	48 h	2	3	4	0.00838949	0.0428571
	Col-0	10 cm² S.c. M145	48 h	2	3	9	0.000334526	0.0214286
	Col-0	10 cm² S.c. bldA	48 h	2	3	4	0.00120544	0.0285714
	Col-0	10 cm² S.c. bldM	48 h	2	3	6	0.000283995	0.0142857
	Col-0	10 cm² S.c. geoA mibAB	48 h	2	3	8	0.00204345	0.0357143
	Col-0	10 cm² S.v.	48 h	2	3	14	0.0802168	0.05
Fig 1g	Arabidopsis genotype	cm² of media & Streptomyces	time	degrees of freedom	n (biological repeat pools)	technical repeats (LRE per seedling)	p value	FDR (i/m)*Q value
LRE; LRE (count) day-1 PR-1	Col-0	Control	48 h	n.a.	3	11	n.a.	n.a.
q = 0.05	Col-0	2 cm² S.c. M145	48 h	2	3	6	0.223298	0.0285714
	Col-0	5 cm² S.c. M145	48 h	2	3	4	0.318012	0.0357143
	Col-0	10 cm² S.c. M145	48 h	2	3	5	0.0999724	0.0214286
	Col-0	10 cm² S.c. bldA	48 h	2	3	5	0.951598	0.05
	Col-0	10 cm² S.c. bldM	48 h	2	3	5	0.0996439	0.0142857
	Col-0	10 cm² S.c. geoA mibAB	48 h	2	3	9	0.424934	0.0428571
	Col-0	10 cm² S.v.	48 h	2	3	12	0.0439636	0.00714286
Table 1	Streptomyces strain	cm² of media & Streptomyces	time	degrees of freedom	n (biological repeats pools)	technical repeats (GC-MS² per 171 cm² of Streptomyces culture)
	Streptomyces coelicolor M145	10 cm² of SFM	24 h	8	9	1
	Streptomyces coelicolor bldA	10 cm² of SFM	24 h	2	3	1
	Streptomyces coelicolor bldM	10 cm² of SFM	24 h	2	3	1
	Streptomyces venezuela	10 cm² of MYM	24 h	2	3	1
Fig 2a	Arabidopsis genotype	cm² of media & Streptomyces	time	degrees of freedom	n (biological repeats pools)	technical repeats (paired Log2 LRG volatiles - Log2 LRG control)	p value	FDR (i/m)*Q value
Δ log2 LRG	Col-0	10 cm² S.c. M145	48 h	n.a	3	7	n.a.	n.a.
q = 0.05	arf1-1	10 cm² S.c. M145	48 h	2	3	3	0.000689075	0.0333333
	aux1-7	10 cm² S.c. M145	48 h	2	3	6	0.00126697	0.0416667
	tir1-1	10 cm² S.c. M145	48 h	2	3	5	2.41269e-06	0.00833333
	cre1-12	10 cm² S.c. M145	48 h	2	3	5	1.15118e-05	0.0166667
	ein2-1	10 cm² S.c. M145	48 h	2	3	4	5.5967e-05	0.025
	max2-1	10 cm² S.c. M145	48 h	2	3	6	0.00290709	0.05
Fig 2b	Arabidopsis genotype	cm² of media & Streptomyces	time	degrees of freedom	n (biological repeats pools)	technical repeats (paired Log2 PRG volatiles - Log2 PRG control)	p value	FDR (i/m)*Q value
Δ log2 PRG	Col-0	10 cm² S.c. M145	48 h	n.a	3	9	n.a.	n.a.
q = 0.05	arf1-1	10 cm² S.c. M145	48 h	2	3	7	9.60652e-05	0.0166667
	aux1-7	10 cm² S.c. M145	48 h	2	3	11	4.92493e-05	0.00833333
	tir1-1	10 cm² S.c. M145	48 h	2	3	3	0.00131989	0.0333333
	cre1-12	10 cm² S.c. M145	48 h	2	3	5	0.000152248	0.025
	ein2-1	10 cm² S.c. M145	48 h	2	3	3	0.190792	0.05
	max2-1	10 cm² S.c. M145	48 h	2	3	8	0.00394932	0.0416667
Fig 3a	Arabidopsis genotype	cm² of media & Streptomyces	time	degrees of freedom	n (biological repeats pools)	technical repeats (paired Log2 LRG volatiles - Log2 LRG control)	p value	FDR (i/m)*Q value
Δ log2 LRG	Col-0	10 cm² S.c. M145	48 h	n.a	3	7	n.a.	n.a.
q = 0.05	kmd1,2,4	10 cm² S.c. M145	48 h	2	3	8	5.15069e-05	0.01
	kmd1,2,a4	10 cm² S.c. M145	48 h	2	3	5	6.26095e-05	0.02
	arr1,10,12	10 cm² S.c. M145	48 h	2	3	3	0.008144	0.05
	arr3,4,5,6	10 cm² S.c. M145	48 h	2	3	4	0.00119488	0.03
	arr5,6,8,9	10 cm² S.c. M145	48 h	2	3	3	0.00152254	0.04
Fig 3b	Arabidopsis genotype	cm² of media & Streptomyces	time	degrees of freedom	n (biological repeats pools)	technical repeats (paired Log2 PRG volatiles - Log2 PRG control)	p value	FDR (i/m)*Q value
Δ log2 PRG	Col-0	10 cm² S.c. M145	48 h	n.a	3	9	n.a.	n.a.
q = 0.05	kmd1,2,4	10 cm² S.c. M145	48 h	2	3	4	0.00465292	0.04
	kmd1,2,a4	10 cm² S.c. M145	48 h	2	3	5	0.000824994	0.02
	arr1,10,12	10 cm² S.c. M145	48 h	2	3	2	0.0072538	0.05
	arr3,4,5,6	10 cm² S.c. M145	48 h	2	3	3	0.000653906	0.01
	arr5,6,8,9	10 cm² S.c. M145	48 h	2	3	4	0.0019601	0.03
fig 4c	Arabidopsis genotype	µM of volatile	time	degrees of freedom	n (biological repeats pools)	technical repeats (paired Log2 LRG volatiles - Log2 LRG control)	p value	FDR (i/m)*Q value
Δ log2 LRG	Col-0	Control	48 h	n.a	3	1-2	n.a.	n.a.
q = 0.05	Col-0	1.0 µM 3-octanone	48 h	2	3	1-2	0.0549229	0.05
	Col-0	10 µM 3-octanone	48 h	2	3	1-2	0.0132144	0.0333333
	Col-0	50 µM 3-octanone	48 h	2	3	1-2	0.000328257	0.0166667
	Col-0	50 µM chalcogran	48 h	2	3	1-2	n.a.	n.a.
fig 4c	Arabidopsis genotype	µM of volatile	time	degrees of freedom	n (biological repeats pools)	technical repeats (paired Log2 PRG volatiles - Log2 PRG control)	p value	FDR (i/m)*Q value
Δ log2 PRG	Col-0	Control	48 h	n.a	3	1-2	n.a.	n.a.
q = 0.05	Col-0	1.0 µM 3-octanone	48 h	2	3	1-2	0.0606339	0.05
	Col-0	10 µM 3-octanone	48 h	2	3	1-2	0.0491316	0.0333333
	Col-0	50 µM 3-octanone	48 h	2	3	1-2	0.00112586	0.0166667
	Col-0	50 µM chalcogran	48 h	2	3	1-2	n.a.	n.a.
fig 4d	Arabidopsis genotype	µM of volatile	time	degrees of freedom	n (biological repeats pools)	technical repeats (paired Log2 LRG volatiles - Log2 LRG control)	p value	FDR (i/m)*Q value
Δ log2 LRG	Col-0	50 µM 3-octanone	48 h	n.a	3	1-2	n.a.	n.a.
q = 0.05	kmd1,2,4	50 µM 3-octanone	48 h	2	3	1-2	0.000732602	0.0428571
	kmd1,2,α4	50 µM 3-octanone	48 h	2	3	1-2	0.000112319	0.00714286
	aux1-7	50 µM 3-octanone	48 h	2	3	1-2	0.000281753	0.0285714
	tir1-1	50 µM 3-octanone	48 h	2	3	1-2	0.0278461	0.05
	arr3,4,5,6	50 µM 3-octanone	48 h	2	3	1-2	0.000670377	0.0357143
	arr5,6,8,9	50 µM 3-octanone	48 h	2	3	1-2	0.000115477	0.0142857
	cre1-12	50 µM 3-octanone	48 h	2	3	1-2	0.00022658	0.0214286
fig 4e	Arabidopsis genotype	µM of volatile	time	degrees of freedom	n (biological repeats pools)	technical repeats (paired Log2 PRG volatiles - Log2 PRG control)	p value	FDR (i/m)*Q value
Δ log2 PRG	Col-0	50 µM 3-octanone	48 h	n.a	3	1-2	n.a.	n.a.
q = 0.05	kmd1,2,4	50 µM 3-octanone	48 h	2	3	1-2	0.00329463	0.0357143
	kmd1,2,α4	50 µM 3-octanone	48 h	2	3	1-2	0.00145303	0.00714286
	aux1-7	50 µM 3-octanone	48 h	2	3	1-2	0.00155054	0.0142857
	tir1-1	50 µM 3-octanone	48 h	2	3	1-2	0.00767001	0.0428571
	arr5,6,8,9	50 µM 3-octanone	48 h	2	3	1-2	0.00208303	0.0214286
	arr3,4,5,6	50 µM 3-octanone	48 h	2	3	1-2	0.00213195	0.0285714
	cre1-12	50 µM 3-octanone	48 h	2	3	1-2	0.0121889	0.05
Supplemental Table 1	Arabidopsis genotype	cm² of media & Streptomyces	time	degrees of freedom	n (biological repeats pools)	technical repeats (LRG of the 3 largest LR per seedling)
LRG; LRG (cm) day-1 LR-1	Col-0	Control	48 h	2	3	21
	Col-0	2 cm² S.c. M145	48 h	2	3	8
	Col-0	5 cm² S.c. M145	48 h	2	3	8
	Col-0	10 cm² S.c. M145	48 h	2	3	17
	Col-0	2 cm² S.c. bldA	48 h	2	3	4
	Col-0	5 cm² S.c. bldA	48 h	2	3	4
	Col-0	10 cm² S.c. bldA	48 h	2	3	4
	Col-0	2 cm² S.c. bldM	48 h	2	3	4
	Col-0	5 cm² S.c. bldM	48 h	2	3	4
	Col-0	10 cm² S.c. bldM	48 h	2	3	7
	Col-0	2 cm² S.c. geoA mibAB	48 h	2	3	4
	Col-0	5 cm² S.c. geoA mibAB	48 h	2	3	4
	Col-0	10 cm² S.c. geoA mibAB	48 h	2	3	8
	Col-0	2 cm² S.v.	48 h	2	3	8
	Col-0	5 cm² S.v.	48 h	2	3	8
	Col-0	10 cm² S.v.	48 h	2	3	16
Supplemental Table 1	Arabidopsis genotype	cm² of media & Streptomyces	time	degrees of freedom	n (biological repeats pools)	technical repeats (PRG per seedling)
PRG; PRG (cm) day-1 PR-1	Col-0	Control	48 h	2	3	29
	Col-0	2 cm² S.c. M145	48 h	2	3	6
	Col-0	5 cm² S.c. M145	48 h	2	3	4
	Col-0	10 cm² S.c. M145	48 h	2	3	9
	Col-0	2 cm² S.c. bldA	48 h	2	3	3
	Col-0	5 cm² S.c. bldA	48 h	2	3	4
	Col-0	10 cm² S.c. bldA	48 h	2	3	4
	Col-0	2 cm² S.c. bldM	48 h	2	3	3
	Col-0	5 cm² S.c. bldM	48 h	2	3	3
	Col-0	10 cm² S.c. bldM	48 h	2	3	6
	Col-0	2 cm² S.c. geoA mibAB	48 h	2	3	2
	Col-0	5 cm² S.c. geoA mibAB	48 h	2	3	4
	Col-0	10 cm² S.c. geoA mibAB	48 h	2	3	10
	Col-0	2 cm² S.v.	48 h	2	3	7
	Col-0	5 cm² S.v.	48 h	2	3	8
	Col-0	10 cm² S.v.	48 h	2	3	14
Supplemental Table 1	Arabidopsis genotype	cm² of media & Streptomyces	time	degrees of freedom	n (biological repeats pools)	technical repeats (Log2 PRG/LRG per seedling)
Log2 (PRG/LRG)	Col-0	Control	48 h	2	3	21
	Col-0	2 cm² S.c. M145	48 h	2	3	6
	Col-0	5 cm² S.c. M145	48 h	2	3	4
	Col-0	10 cm² S.c. M145	48 h	2	3	9
	Col-0	2 cm² S.c. bldA	48 h	2	3	3
	Col-0	5 cm² S.c. bldA	48 h	2	3	4
	Col-0	10 cm² S.c. bldA	48 h	2	3	4
	Col-0	2 cm² S.c. bldM	48 h	2	3	3
	Col-0	5 cm² S.c. bldM	48 h	2	3	3
	Col-0	10 cm² S.c. bldM	48 h	2	3	6
	Col-0	2 cm² S.c. geoA mibAB	48 h	2	3	2
	Col-0	5 cm² S.c. geoA mibAB	48 h	2	3	4
	Col-0	10 cm² S.c. geoA mibAB	48 h	2	3	8
	Col-0	2 cm² S.v.	48 h	2	3	7
	Col-0	5 cm² S.v.	48 h	2	3	8
	Col-0	10 cm² S.v.	48 h	2	3	14
Supplemental Table 1	Arabidopsis genotype	cm² of media & Streptomyces	time	degrees of freedom	n (biological repeats pools)	technical repeats (LRE per seedling)
LRE; LRE (count) day-1 PR-1	Col-0	Control	48 h	2	3	11
	Col-0	2 cm² S.c. M145	48 h	2	3	6
	Col-0	5 cm² S.c. M145	48 h	2	3	4
	Col-0	10 cm² S.c. M145	48 h	2	3	5
	Col-0	2 cm² S.c. bldA	48 h	2	3	3
	Col-0	5 cm² S.c. bldA	48 h	2	3	4
	Col-0	10 cm² S.c. bldA	48 h	2	3	5
	Col-0	2 cm² S.c. bldM	48 h	2	3	3
	Col-0	5 cm² S.c. bldM	48 h	2	3	3
	Col-0	10 cm² S.c. bldM	48 h	2	3	5
	Col-0	2 cm² S.c. geoA mibAB	48 h	2	3	3
	Col-0	5 cm² S.c. geoA mibAB	48 h	2	3	3
	Col-0	10 cm² S.c. geoA mibAB	48 h	2	3	9
	Col-0	2 cm² S.v.	48 h	2	3	5
	Col-0	5 cm² S.v.	48 h	2	3	7
	Col-0	10 cm² S.v.	48 h	2	3	12
Supplemental Fig 3	Arabidopsis genotype	cm² of media & Streptomyces	time	degrees of freedom	n (biological repeats)	technical repeats (DR5::GFP seedling primary root)
	DR5::GFP	Control	2 h	2	3	3
	DR5::GFP	10 cm² S.c. M145	2 h	2	3	3
	DR5::GFP	Control	6 h	2	3	3
	DR5::GFP	10 cm² S.c. M145	6 h	2	3	3
	DR5::GFP	Control	24 h	2	3	3
	DR5::GFP	10 cm² S.c. M145	24 h	2	3	3
Supplemental Fig 4	Gene Name	cm² of media & Streptomyces	time	degrees of freedom	n (biological repeats of mRNA)	technical repeats (reaction tube)	Technique
Gene fold change (normalized to	PURPLE ACID PHOSPHATASE 2AA3 - At1g13320	Control	2 h	2	3	1	RNAseq
UBIQUITIN PROTEIN LIGASE 7	NITRILASE1 - At3g44310	Control	2 h	2	3	1	RNAseq
At3g53090 for qRT-PCR)	EXPANSIN5 - At3g29030	Control	2 h	2	3	1	RNAseq
	PURPLE ACID PHOSPHATASE 2AA3 - At1g13320	10 cm² S.c. M145	2 h	2	3	1	RNAseq
	NITRILASE1 - At3g44310	10 cm² S.c. M145	2 h	2	3	1	RNAseq
	EXPANSIN5 - At3g29030	10 cm² S.c. M145	2 h	2	3	1	RNAseq
	UBIQUITIN PROTEIN LIGASE 7 - At3g53090	Control	2 h	2	3	4	qRT-PCR
	PURPLE ACID PHOSPHATASE 2AA3 - At1g13320	Control	2 h	2	3	4	qRT-PCR
	NITRILASE1 - At3g44310	Control	2 h	2	3	4	qRT-PCR
	EXPANSIN5 - At3g29030	Control	2 h	2	3	4	qRT-PCR
	UBIQUITIN PROTEIN LIGASE 7 - At3g53090	10 cm² S.c. M145	2 h	2	3	4	qRT-PCR
	PURPLE ACID PHOSPHATASE 2AA3 - At1g13320	10 cm² S.c. M145	2 h	2	3	4	qRT-PCR
	NITRILASE1 - At3g44310	10 cm² S.c. M145	2 h	2	3	4	qRT-PCR
	EXPANSIN5 - At3g29030	10 cm² S.c. M145	2 h	2	3	4	qRT-PCR
